# Independent major-effect loci and limited trait associations characterise warning colour variation across sexes and life stages in the wood tiger moth (*Arctia plantaginis*)

**DOI:** 10.64898/2026.06.03.729769

**Authors:** Eva L. Koch, Melanie N. Brien, Yingguang Frank Chan, Marek Kučka, Cristina Ottocento, Chiara De Pasqual, Eetu Selenius, Ossi Nokelainen, Juan A. Galarza, Sandra Winters, Johanna Mappes, Chris D. Jiggins

## Abstract

Variation in warning colouration is common, despite strong positive frequency-dependent selection favouring the most common morph, and may arise from spatially or temporally variable selection or associations with other traits. We investigated the maintenance of warning colour variation in the wood tiger moth, *Arctia plantaginis,* which shows sexual dimorphism in colouration: two distinct male morphs controlled by a single locus, and continuous variation in female hindwing colour and larval warning signal size. Using whole-genome sequencing of 657 individuals from a laboratory stock derived from a wild polymorphic population, we examined the genetic basis of multiple life-history traits, chemical defence, pheromones, and male activity. We specifically tested for associations with male colour and aimed to identify the genetic basis of female and larval colour variation. We detected separate major-effect loci for female colour and larval signal size, which were different from the male colour locus. Hindwing melanism was the only trait associated with male colour, mapping to a nearby major-effect locus and showing a link to reduced activity at higher temperatures. Female colour was phenotypically correlated with pheromone amount. However, apart from melanism, none of the other traits measured showed an association with any of the loci controlling warning colours and we found no evidence that male colour is part of a ‘supergene’ or complex co-adapted phenotype. Instead, our results indicate largely independent genetic architectures for warning colours suggesting that variable selection rather than genetic associations may contribute to the maintenance of colour polymorphisms in this species.
