## Supporting_Information_Tables for "Independent major-effect loci and limited trait associations characterise warning colour variation across sexes and life stages in the wood tiger moth (*Arctia plantaginis*)"

### Sheet: Table_S1
	Family
	15	24	25	28	38	49	Total
Trait
Larva Time	135	121	99	153	73	43	624
Pupa weight	145	137	125	171	86	44	708
Pyrazines	42	43	36	43	40	22	226
Signal Size	158	145	133	184	89	48	757
rg_larvaePatch	53	59	49	80	28	20	289
propCol.larva	43	46	36	57	15	16	213
male traits
Forewing Size	63	65	51	74	37	20	310
Hindwing Size	63	64	49	70	37	21	304
Forewing_propMel	63	62	41	63	36	17	282
Hindwing_propMel	62	63	49	69	36	21	300
Male Colour	70	66	59	79	40	23	337
Melanism	66	65	55	76	39	23	324
UV brightness
Activity Behaviour
female traits
Female Colour	75	69	64	88	46	20	362
rg_wing	71	69	63	85	34	20	342
rg_body	72	63	64	83	33	20	335
Pheromones	42	46	29	60	23	11	211

### Sheet: Table_S2
Family	Trait	LG	LG position	CI lower	CI upper	LOD	P-value	contig	contig position
15	femalecolor	27	7.642	4.451	228.501	6.71138	< 0.001	WW_tarseq_479_arrow	485776
15	larvaTime	10	47.655	0	182.717	5.36896	0.0104766	WW_tarseq_470_arrow	4870909
15	melanism	12	42.348	0	181.94	15.263	< 0.001	WW_tarseq_540_arrow	17920813
15	rg_body	27	6.843	5.727	228.501	9.59445	< 0.001	WW_tarseq_511_arrow	237100
15	rg_wing	27	116.083	5.727	228.501	7.90742	< 0.001	WW_tarseq_479_arrow	169498
15	signalFinal	17	32.222	24.738	32.699	4.74479	0.0314146	WW_tarseq_472_arrow	17399707
15	HW_propMel	12	119.024	11.872	181.94	10.303	< 0.001	WW_tarseq_540_arrow	20826886
15	UV_l	12	43.141	11.872	181.94	14.5673	< 0.001	WW_tarseq_540_arrow	18301201
24	malecolor	12	178.023	152.453	184.415	9.62372	< 0.001	WW_tarseq_540_arrow	18408589
24	signalFinal	21	165.719	0	183.396	13.0342	< 0.001	WW_tarseq_244_arrow	5943369
24	UV_l	12	43.459	0	43.936	12.8698	< 0.001	WW_tarseq_540_arrow	18510677
25	melanism	12	178.023	61.117	178.5	7.79967	< 0.001	WW_tarseq_540_arrow	18408589
25	Ratio_P6	20	82.669	0	176.884	5.9283	0.0103829	WW_tarseq_347_arrow	5574042
25	rg_body	27	125.992	106.38	133.909	5.70339	< 0.001	WW_tarseq_464_arrow	3268162
25	signalFinal	21	181.117	0	183.396	12.7045	< 0.001	WW_tarseq_244_arrow	4924235
25	HW_propMel	12	178.182	60.799	178.977	8.52094	0.00103847	WW_tarseq_540_arrow	18888822
25	UV_l	12	154.994	63.182	155.946	7.5854	< 0.001	WW_tarseq_540_arrow	12728053
28	rg_wing	27	195.236	0.775	228.501	9.15508	< 0.001	WW_tarseq_497_arrow	925933
28	rg_body	27	182.553	0	228.501	4.6773	0.04083	WW_tarseq_497_arrow	1171637
28	rg_body	30	245	241.045	253.518	4.95348	0.0240886	WW_tarseq_476_arrow	630874
38	malecolor	12	131.379	0	133.443	9.51135	< 0.001	WW_tarseq_540_arrow	12300983
38	melanism	12	132.808	5.787	168.448	7.92132	< 0.001	WW_tarseq_540_arrow	15235548
38	SBMP	19	86.509	85.075	159.895	4.97412	0.0168	WW_tarseq_157_arrow	15670692
38	FW_propMel	12	38.375	21.251	45.206	8.73041	< 0.001	WW_tarseq_540_arrow	15649830
38	HW_propMel	12	150.94	5.945	168.448	9.50007	< 0.001	WW_tarseq_540_arrow	19473314
38	UV_l	12	131.379	0	132.014	16.7449	< 0.001	WW_tarseq_540_arrow	12300983

### Sheet: Table_S3
Gene	reference	Protein ID	contig	pos		name in Arctia plantaginis WW reference	LG		Max Score	Total Score	Query Cover	E value	Per. Ident	Acc. Len
cortex	Query: cortex [Odontopera bidentata] ID: QFR37591.1(amino acid) Length: 444	CAB3253846.1	WW_tarseq_540_arrow	18013354	18027926	jg7402.t1	12		439	439	1	5e-152	53.93	449
	Query: RecName: Full=Protein cortex [Heliconius melpomene] ID: P0DOB8.1(amino acid) Length: 447	CAB3253846.1	WW_tarseq_540_arrow	18013354	18027926	jg7402.t1	12		404	404	1	2e-138	48.91	449
aristaless	Query: homeobox protein aristaless [Helicoverpa armigera] ID: XP_049706415.2(amino acid) Length: 286	CAB3248218.1	WW_tarseq_514_arrow	5522186	5551931	jg317.t1	1		439	439	1	1e-156	79.72	327
vvl	Query: silk gland factor 3 [Bombyx mori] ID: NP_001037456.2(amino acid) Length: 352	CAB3234272.1	WW_tarseq_469_arrow	204979	206043	jg2896.t1	18		679	679	1	0	94.93	354
domeless	Query: cytokine receptor [Plodia interpunctella] ID: XP_053607408.1(amino acid) Length: 1229	CAB3253815.1	WW_tarseq_540_arrow	17503633	17507265	jg7387.t1	12		1059	1059	0.96	0	48.34	1210
wash	Query: WASH complex subunit 1 [Plodia interpunctella] ID: XP_053607410.1(amino acid) Length: 435	CAB3253817.1	WW_tarseq_540_arrow	17507576	17552424	jg7388.t1	12		401	4.01	0.64	5e-137	68.66	480
wnta	WntA signaling ligand, partial [Heliconius melpomene melpomene] ID: AFC75679.1(amino acid) Length: 295	CAB3220930.1	WW_tarseq_1052_arrow	1184716	1198493	jg2859.t1	28		534	534	1	0	90.85	341
optix	Query: optix, partial [Heliconius melpomene rosina] ID: AEO13435.1(amino acid) Length: 267	CAB3254304.1	WW_tarseq_541_arrow	1752643	1753455	jg6368.t1	21		507	507	1	0	93.43	270
ebony	Query: Ebony [Papilio polytes] ID: BAJ07596.1(amino acid) Length: 861	CAB3222984.1	WW_tarseq_146_arrow	2273146	2304812	jg6161.t1	26		1282	1282	1	0	70.32	1303
tan	Query: Tan [Bombyx mori] ID: BAI87831.1(amino acid) Length: 395	CAB3226495.1	WW_tarseq_222_arrow	13613120	13662594	jg9325.t1	Z		595	595	0.95	0	72.82	403

### Sheet: Table_S4
	Colour Genotyp						Melanin Type (plus/minus)						Interaction
	Sum Sq	Mean Sq	NumDF	DenDF	F value	Pr(>F)	Sum Sq	Mean Sq	NumDF	DenDF	F value	Pr(>F)	Sum Sq	Mean Sq	NumDF	DenDF	F value	Pr(>F)
signal_size_final	0.982809	0.982809	1	231.905	1.6866	0.19534	1.74191	1.74191	1	231.629	2.98929	0.0851491	1.01209	1.01209	1	232.301	1.73684	0.188838
pupa_weight_mg	374.096	374.096	1	230.085	1.06654	0.302814	685.367	685.367	1	229.919	1.95396	0.163508	786.526	786.526	1	230.345	2.24236	0.135645
signal size	0.34657	0.34657	1	180.799	0.410217	0.522671	0.563133	0.563133	1	180.451	0.666551	0.415333	0.461766	0.461766	1	179.923	0.546568	0.460687
larva.time	0.17633	0.17633	1	231.408	0.0314481	0.8594	1.03792	1.03792	1	230.963	0.185111	0.667419	1.08126	1.08126	1	231.933	0.19284	0.660972
FW_size	0.0918242	0.0918242	1	222.518	6.90988e-06	0.997905	248.732	248.732	1	222.425	0.0187174	0.891304	854.851	854.851	1	222.628	0.0643286	0.800015
HW_size	2334.69	2334.69	1	220.453	0.166571	0.683574	3350.36	3350.36	1	220.195	0.239034	0.625391	3528.93	3528.93	1	220.535	0.251774	0.616329
propMelanin_FW	0.00582287	0.00582287	1	202.704	1.31744	0.252405	6.46957e-05	6.46957e-05	1	202.668	0.0146376	0.903822	0.00423376	0.00423376	1	203.048	0.957899	0.328881
propMelanin_HW	0.000306957	0.000306957	1	217.857	0.0858836	0.769756	0.0539105	0.0539105	1	217.7	15.0836	0.000136434	0.00721482	0.00721482	1	217.927	2.01863	0.156808
UV brightness	726.502	726.502	1	222.297	6.27536	0.0129601	615.857	615.857	1	222.156	5.31963	0.0220081	6.35265	6.35265	1	222.622	0.0548728	0.815007
IBMP.log	0.529054	0.529054	1	106.085	0.432022	0.512422	0.0320321	0.0320321	1	106.263	0.0261573	0.871824	0.0473213	0.0473213	1	106.437	0.0386423	0.844534
SBMP.log	0.570265	0.570265	1	106.506	0.48122	0.48938	0.452654	0.452654	1	106.736	0.381973	0.537866	0.176347	0.176347	1	106.944	0.148811	0.700441
IBMP.SBMP.ratio.log	0.00397831	0.00397831	1	109.175	0.00613268	0.937724	0.363777	0.363777	1	109.455	0.560773	0.455555	0.465828	0.465828	1	109.507	0.718087	0.39862
	Sex						Colour genotype						Melanin genotype						Colour genotype * Melanin genotype
	Sum Sq	Mean Sq	NumDF	DenDF	F value	Pr(>F)	Sum Sq	Mean Sq	NumDF	DenDF	F value	Pr(>F)	Sum Sq	Mean Sq	NumDF	DenDF	F value	Pr(>F)	Sum Sq	Mean Sq	NumDF	DenDF	F value	Pr(>F)
rg_wing	NA	NA	NA	NA	NA	NA	0.00394522	0.00394522	1	234	1.87123	0.172647	0.00476256	0.00476256	1	233.988	2.2589	0.134197	5.23554e-05	5.23554e-05	1	231.584	0.0248323	0.874923
rg_body	NA	NA	NA	NA	NA	NA	0.000215904	0.000215904	1	222.496	0.157633	0.691726	0.000313328	0.000313328	1	223.599	0.228762	0.632911	0.000279449	0.000279449	1	229.722	0.204027	0.651916
female_colour	NA	NA	NA	NA	NA	NA	0.808996	0.808996	1	150.453	1.92811	0.167018	0.544207	0.544207	1	156.832	1.29703	0.256494	0.874563	0.874563	1	228.705	2.08438	0.150182
signal_size_final	10.3006	10.3006	1	492.516	16.5696	5.46226e-05	1.54747	1.54747	1	492.467	2.48927	0.115267	0.93645	0.93645	1	493.144	1.50638	0.220278	0.0950993	0.0950993	1	496.836	0.152978	0.695874
prop_larvae_colour	NA	NA	NA	NA	NA	NA	0.0325646	0.0325646	1	111.004	2.50977	0.115988	0.0144225	0.0144225	1	110.885	1.11155	0.294038	0.00148863	0.00148863	1	143.414	0.114729	0.735318
rg_larva_fullpatch	NA	NA	NA	NA	NA	NA	0.000715249	0.000715249	1	200	0.461964	0.497493	3.82028e-08	3.82028e-08	1	200	2.46744e-05	0.996042	0.00171638	0.00171638	1	200	1.10857	0.293662
pupa_weight_mg	118120	118120	1	485.272	236.989	7.82521e-44	41.4456	41.4456	1	489.985	0.0831543	0.773189	70.3686	70.3686	1	489.949	0.141184	0.70727	97.7431	97.7431	1	487.98	0.196106	0.658078
Tot_phero_amount.log	2.48796	2.48796	1	137	2.20294	0.140045	0.800612	0.800612	1	137	0.708893	0.401279	1.36626	1.36626	1	137	1.20974	0.273313	0.16389	0.16389	1	137	0.145115	0.703838
Ratio_P6.P3.log	0.43595	0.43595	1	132.688	2.41708	0.1224	0.0134537	0.0134537	1	124.925	0.0745928	0.785214	0.0686591	0.0686591	1	124.303	0.380674	0.538371	0.0315337	0.0315337	1	134.998	0.174836	0.676514
sig	2.7287	2.7287	1	375.059	2.87818	0.0906169	0.20857	0.20857	1	376.069	0.219996	0.639315	0.13332	0.13332	1	376.049	0.140623	0.707874	0.707837	0.707837	1	376.176	0.746614	0.388101
larva.time	56.0661	56.0661	1	486.069	9.24793	0.00248494	0.0127587	0.0127587	1	488.697	0.00210451	0.963429	13.7223	13.7223	1	489.246	2.26346	0.133103	7.01467	7.01467	1	490.375	1.15705	0.282608
FW_size	5865.59	5865.59	1	238.116	0.426644	0.51427	7650.02	7650.02	1	239.937	0.556437	0.456429	1140.4	1140.4	1	239.794	0.082949	0.773589	75.8694	75.8694	1	239.148	0.00551849	0.940844
HW_size	33580.2	33580.2	1	234.422	2.34043	0.127403	394.864	394.864	1	238.178	0.0275208	0.868381	5.27692	5.27692	1	238.01	0.000367785	0.984715	207.64	207.64	1	236.553	0.0144719	0.904348
propMelanin_FW	0.000596531	0.000596531	1	216.273	0.129416	0.719389	0.00962643	0.00962643	1	220.434	2.08844	0.149838	4.86531e-10	4.86531e-10	1	220.016	1.05552e-07	0.999741	0.0178449	0.0178449	1	218.659	3.87142	0.0503791
propMelanin_HW	0.0178219	0.0178219	1	232.03	4.42267	0.0365421	0.0501733	0.0501733	1	235.439	12.451	0.000502252	0.00741584	0.00741584	1	235.279	1.84031	0.176215	0.022123	0.022123	1	233.915	5.49002	0.0199642
UV brightness	492.12	492.12	1	238.263	6.47423	0.0115774	19799	19799	1	241.208	260.472	3.12385e-40	4371.61	4371.61	1	240.976	57.512	7.26371e-13	7032.41	7032.41	1	239.936	92.5169	9.84045e-19
IBMP.log	0.406493	0.406493	1	176.56	0.354779	0.552183	0.550095	0.550095	1	179.409	0.480112	0.489268	0.0705851	0.0705851	1	179.867	0.0616052	0.80426	0.0429146	0.0429146	1	179.329	0.037455	0.846761
SBMP.log	1.60578	1.60578	1	176.528	1.23091	0.268739	2.3073	2.3073	1	180.137	1.76867	0.185229	2.36103	2.36103	1	180.442	1.80985	0.180214	1.53131	1.53131	1	179.084	1.17383	0.280072
IBMP.SBMP.ratio.log	0.38137	0.38137	1	177.678	0.631773	0.427766	0.526	0.526	1	145.537	0.871365	0.352124	1.72032	1.72032	1	147.442	2.84986	0.0934961	1.37428	1.37428	1	180.643	2.27662	0.133085

### Sheet: Table_S5
Hindwings								Forewings								Hindwing and male colour
	Sum Sq	Mean Sq	NumDF	DenDF	F value	Pr(>F)			Sum Sq	Mean Sq	NumDF	DenDF	F value	Pr(>F)			Sum Sq	Mean Sq	NumDF	DenDF	F value	Pr(>F)
time_flipped								time_flipped								time_flipped
Weather	450.44	150.147	3	267.32	2.5434	0.05661		Weather	223.557	74.519	3	251.49	1.1893	0.3144		Weather	442.3	147.434	3	264.08	2.4846	0.06115
Temperature	26.4	26.398	1	267.07	0.4472	0.50426		Temperature	12.112	12.112	1	249.12	0.1933	0.6606		Temperature	33.51	33.512	1	263.83	0.5647	0.45302
Proportion melanised hindwings	10.37	10.368	1	266.69	0.1756	0.67549		Proportion melanised hindwings	17.366	17.366	1	248.18	0.2771	0.599		Proportion melanised hindwings	15.41	15.409	1	263.85	0.2597	0.61077
Temp*Prop.mel.HW	8.51	8.508	1	267.14	0.1441	0.70452		Temp*Prop.mel.HW	22.087	22.087	1	249.25	0.3525	0.5532		Male colour	0.06	0.059	1	254.11	0.001	0.97494
amount_A								amount_A								Temp*Prop.mel.HW	12.52	12.519	1	263.88	0.211	0.64639
Weather	3.392	1.13066	3	279.36	2.4741	0.06186		Weather	2.1226	0.70753	3	262.48	1.6549	0.1772		amount_A
Temperature	0.2514	0.25135	1	277.77	0.55	0.45894		Temperature	0.00289	0.00289	1	260.9	0.0068	0.9345		Weather	3.302	1.10068	3	276.33	2.3993	0.06822
Proportion melanised hindwings	0.159	0.159	1	277.51	0.3479	0.55577		Proportion melanised hindwings	0.0024	0.0024	1	260.27	0.0056	0.9404		Temperature	0.2172	0.21721	1	274.62	0.4735	0.49197
Temp*Prop.mel.HW	0.172	0.17202	1	277.59	0.3764	0.54004		Temp*Prop.mel.HW	0.00208	0.00208	1	260.85	0.0049	0.9445		Proportion melanised hindwings	0.1258	0.1258	1	274.63	0.2742	0.60094
amount_K								amount_K								Male colour	0.1732	0.17316	1	276.58	0.3775	0.53948
Weather	101.079	33.693	3	279.35	4.6621	0.003388		Weather	125.081	41.694	3	262.83	5.4871	0.001136		Temp*Prop.mel.HW	0.1533	0.15331	1	274.42	0.3342	0.56368
Temperature	96.528	96.528	1	277.86	13.3564	0.0003079		Temperature	10.524	10.524	1	261.32	1.385	0.240327		amount_K
Proportion melanised hindwings	58.827	58.827	1	277.62	8.1398	0.0046562		Proportion melanised hindwings	4.325	4.325	1	260.7	0.5692	0.451238		Weather	89.236	29.745	3	276.5	4.1463	0.0067626
Temp*Prop.mel.HW	53.117	53.117	1	277.69	7.3497	0.0071252		Temp*Prop.mel.HW	3.715	3.715	1	261.27	0.489	0.485011		Temperature	104.213	104.213	1	274.92	14.5267	0.0001706
amount_L								amount_L								Proportion melanised hindwings	67.738	67.738	1	274.93	9.4423	0.0023332
Weather	23.776	7.925	3	278.68	2.1623	0.0927099		Weather	24.434	8.1445	3	262.3	2.0868	0.10233		Male colour	20.474	20.474	1	276.32	2.8539	0.0922803
Temperature	55.306	55.306	1	277.39	15.0893	0.0001283		Temperature	18.905	18.9053	1	261.04	4.844	0.02862		Temp*Prop.mel.HW	58.323	58.323	1	274.72	8.1298	0.0046846
Proportion melanised hindwings	32.651	32.651	1	277.2	8.9082	0.0030921		Proportion melanised hindwings	12.202	12.2019	1	260.55	3.1264	0.0782		amount_L
Temp*Prop.mel.HW	30.325	30.325	1	277.27	8.2737	0.0043347		Temp*Prop.mel.HW	11.512	11.5116	1	260.99	2.9496	0.08709		Weather	20.505	6.835	3	275.79	1.8599	0.136624
amount_M								amount_M								Temperature	58.457	58.457	1	274.36	15.9069	8.54e-05
Weather	1.05946	0.35315	3	281	0.8129	0.4876		Weather	0.50196	0.167321	3	263.89	0.3946	0.757		Proportion melanised hindwings	35.577	35.577	1	274.35	9.6811	0.002058
Temperature	0.08976	0.08976	1	281	0.2066	0.6498		Temperature	0.00109	0.001087	1	261.76	0.0026	0.9597		Male colour	2.035	2.035	1	278	0.5538	0.457416
Proportion melanised hindwings	0.06763	0.06763	1	281	0.1557	0.6935		Proportion melanised hindwings	0.00015	0.000152	1	260.16	0.0004	0.9849		Temp*Prop.mel.HW	32.389	32.389	1	274.22	8.8134	0.003255
Temp*Prop.mel.HW	0.04096	0.04096	1	281	0.0943	0.759		Temp*Prop.mel.HW	0.00119	0.001194	1	261.69	0.0028	0.9577		amount_M
amount_R								amount_R								Weather	1.02639	0.34213	3	278	0.7802	0.5059
Weather	40.615	13.538	3	279.84	3.4477	0.0171396		Weather	53.008	17.6692	3	263.77	4.2294	0.006086		Temperature	0.10489	0.10489	1	278	0.2392	0.6252
Temperature	58.377	58.377	1	278.82	14.8663	0.0001433		Temperature	6.118	6.1181	1	261.97	1.4645	0.227314		Proportion melanised hindwings	0.07548	0.07548	1	278	0.1721	0.6786
Proportion melanised hindwings	41.489	41.489	1	278.57	10.5657	0.0012935		Proportion melanised hindwings	3.184	3.1844	1	261.06	0.7622	0.383431		Male colour	0.00333	0.00333	1	278	0.0076	0.9307
Temp*Prop.mel.HW	37.964	37.964	1	278.62	9.6681	0.0020692		Temp*Prop.mel.HW	3.041	3.0413	1	261.91	0.728	0.394318		Temp*Prop.mel.HW	0.04792	0.04792	1	278	0.1093	0.7412
n_active_mins								n_active_mins								amount_R
Weather	112.808	37.603	3	278.98	4.3833	0.0049211		Weather	137.511	45.837	3	262.16	5.1741	0.001726		Weather	35.696	11.899	3	276.59	3.0423	0.0293483
Temperature	111.322	111.322	1	277.55	12.9767	0.0003736		Temperature	22.263	22.263	1	260.85	2.5131	0.114116		Temperature	62.784	62.784	1	275.88	16.053	7.929e-05
Proportion melanised hindwings	66.351	66.351	1	277.34	7.7344	0.005789		Proportion melanised hindwings	11.395	11.395	1	260.36	1.2863	0.257771		Proportion melanised hindwings	46.832	46.832	1	275.97	11.9742	0.0006248
Temp*Prop.mel.HW	59.644	59.644	1	277.41	6.9526	0.0088415		Temp*Prop.mel.HW	10.289	10.289	1	260.81	1.1615	0.282154		Male colour	9.833	9.833	1	267.14	2.514	0.11402
sum_activities								sum_activities								Temp*Prop.mel.HW	41.297	41.297	1	275.65	10.5589	0.0012997
Weather	534.52	178.17	3	279.19	4.9793	0.0022153		Weather	617.01	205.67	3	262.66	5.4115	0.001257		n_active_mins
Temperature	630.19	630.19	1	277.75	17.6115	3.65e-05		Temperature	105.36	105.362	1	261.22	2.7723	0.097109		Weather	101.449	33.816	3	276.14	3.9568	0.0087102
Proportion melanised hindwings	409.68	409.68	1	277.54	11.4491	0.0008184		Proportion melanised hindwings	57.68	57.68	1	260.64	1.5177	0.219084		Temperature	119.043	119.043	1	274.56	13.9292	0.0002307
Temp*Prop.mel.HW	373.02	373.02	1	277.6	10.4245	0.0013929		Temp*Prop.mel.HW	52.91	52.915	1	261.16	1.3923	0.239095		Proportion melanised hindwings	74.387	74.387	1	274.55	8.704	0.0034489
																Male colour	13.725	13.725	1	277.64	1.606	0.206116
																Temp*Prop.mel.HW	64.502	64.502	1	274.38	7.5474	0.0064076
																sum_activities
																Weather	468.43	156.14	3	276.37	4.4008	0.0048132
																Temperature	677.66	677.66	1	274.8	19.0989	1.762e-05
																Proportion melanised hindwings	463.09	463.09	1	274.8	13.0517	0.0003602
																Male colour	90.34	90.34	1	277.2	2.5462	0.1117
																Temp*Prop.mel.HW	405.85	405.85	1	274.62	11.4384	0.0008241

### Sheet: Table_S6
PYRAZINE EFFECTS
		estimate	SE	df	t	P
Pupa weight	SBMP	-5.33	1.841	220.39	-2.895	0.00417
	IPMP	3.213	1.972	218.802	1.629	0.10473
	combined	-1.281	1.282	221.958	-0.999	0.319
	ratio	4.579	1.79	220.226	2.558	0.0112
	sex (male)	-30.851	2.758	216.651	-11.185	2e-16
Larva Time	sex (male)	2.96913	1.53783	213.561	1.931	0.0548
	SBMP.log	-0.88518	0.35702	216.636	-2.479	0.0139
	IBMP.log	1.3508	0.70753	213.209	1.909	0.0576
	sexm:SBMP.log	0.89266	0.42924	213.84	2.08	0.0388
	sexm:IBMP.log	-1.64998	0.93491	214.418	-1.765	0.079
	SBMP.log:IBMP.log	0.03911	0.11217	213.524	0.349	0.7277
	sexm:SBMP.log:IBMP.log	-0.20114	0.15565	213.318	-1.292	0.1977
	combined.log	0.08852	0.23382	220.489	0.379	0.7054
	sexm:combined.log	0.59591	0.27131	218.934	2.196	0.0291
	IBMP_SBMP_ratio.log	0.9194	0.3493	220.551	2.632	0.00909
	sexm:IBMP_SBMP_ratio.log	-0.6766	0.4167	219.544	-1.624	0.10585
Forwing melanin	SBMP	-0.00234	0.005185	124.417	-0.451	0.653
	IPMP	-0.007155	0.005294	123.962	-1.352	0.179
	combined	-0.002801	0.005236	124.47	-0.535	0.594
	ratio	0.008432	0.007168	120.8	1.176	0.242
Hindwing melanin	SBMP	0.003409	0.006597	136.6	0.517	0.606
	IPMP	2.818e-05	0.006735	136.1	0.004	0.997
	combined	0.003428	0.006665	136.7	0.514	0.608
	ratio	0.006116	0.008909	133.1	0.686	0.494
Signal size	SBMP	-0.0223	0.05013	221.352	-0.445	0.657
	IPMP	-0.03314	0.04661	216.78	-0.711	0.478
	combined	-0.02271	0.05036	220.803	-0.451	0.653
	ratio	0.03257	0.07137	223.262	0.456	0.649
Female Colour	IBMP.log	-0.008162	0.069713	49.0426	-0.117	0.907
	SBMP.log	0.03283	0.04951	20.4259	0.663	0.515
	pyra.log	-0.007738	0.06866	44.9887	-0.113	0.911
	IBMP_SBMP_ratio.log	-0.14885	0.09473	18.9	-1.571	0.133
rg_wing	IBMP.log	-0.006301	0.006295	77.9831	-1.001	0.32
	SBMP.log	-0.004271	0.005038	78.9036	-0.848	0.399
	pyra.log	-0.006555	0.00626	78.2239	-1.047	0.298
	IBMP_SBMP_ratio.log	0.0006839	0.009873	78.95	0.069	0.945
rg_body	IBMP.log	-0.00092	0.005417	63.5747	-0.17	0.866
	SBMP.log	-0.0004255	0.0040739	37.1809	-0.104	0.917
	pyra.log	-0.001179	0.005355	60.4975	-0.22	0.826
	IBMP_SBMP_ratio.log	-0.0004282	0.0079561	42.8762	-0.054	0.957
Sex differences in pyrazines
	IBMP.log	0.03916	0.14544	219.511	0.269	0.78796
	SBMP.log	0.146	0.1552	219.424	0.94	0.348
	pyra.log	0.03727	0.14466	219.491	0.258	0.79694
	IBMP_SBMP_ratio.log	-0.1057	0.1031	220.334	-1.025	0.307
PHEROMONES EFFECTS
rg_body	Tot_phero_amount.log	0.09709	0.04363	199.575	2.225	0.0272
	Ratio_P6.P3.log	-0.0606	0.09747	199.359	-0.622	0.535
Female colour	Tot_phero_amount.log	0.09709	0.04363	199.575	2.225	0.0272
	Ratio_P6.P3.log	-0.0606	0.09747	199.359	-0.622	0.535
rg wing	Tot_phero_amount.log	-0.0003288	0.003435	193.8	-0.096	0.924
	Ratio_P6.P3.log	0.008999	0.007264	193.2	1.239	0.217
rg body	Tot_phero_amount.log	0.005511	0.002684	190.9	2.053	0.0414
	Ratio_P6.P3.log	-0.006296	0.006076	190.97	-1.036	0.301
Pupa weight	Tot_phero_amount.log	0.7317	1.6558	202.416	0.442	0.659
	Ratio_P6.P3.log	-1.057	3.62	202.136	-0.292	0.771
Larva Time	Tot_phero_amount.log	0.04557	0.05356	207.266	0.851	0.396
	Ratio_P6.P3.log	-0.3384	0.4028	179.306	-0.84	0.402
Pyrazines
IBMP	Tot_phero_amount.log	-0.1367	0.1417	45.3533	-0.964	0.34
	Ratio_P6.P3.log	0.1483	0.2578	45.5353	0.575	0.56813
SBMP	Tot_phero_amount.log	-0.04537	0.11678	45.7145	-0.388	0.6995
	Ratio_P6.P3.log	-0.03961	0.21092	46.0431	-0.188	0.852
combined	Tot_phero_amount.log	-0.06481	0.11606	45.6332	-0.558	0.5793
	Ratio_P6.P3.log	-0.02451	0.21009	45.9245	-0.117	0.908
ratio	Tot_phero_amount.log	0.09986	0.07682	45.4477	1.3	0.2
	Ratio_P6.P3.log	-0.2076	0.1381	45.7144	-1.503	0.139798
